# Environmental variability alters and obscures fisheries-induced evolution

**DOI:** 10.64898/2026.10.06.757175

**Authors:** Matthew P. Schumm, Daniel K. Okamoto

## Abstract

Shifts in predation and human harvest often coincide with changes in life history trait distributions in prey populations. These changes may arise via evolution or plasticity, and extrinsic environmental effects may affect such traits. This complexity prompts questions about how trait distributions are shaped by multiple factors’ interactions. We hypothesized that food availability and climate affect both the magnitude, and mechanism (evolution vs. plasticity), by which traits change in response to harvest’s intensity and size selectivity. We tested these hypotheses using individual-based bioenergetic population models allowing both plasticity and evolution. We exposed genetically diverse fish populations to gradients of productivity and stochasticity in food availability, crossed with gradients of selective or nonselective fishing mortality. Food availability shaped traits both plastically and evolutionarily, and modulated how harvesting influenced those responses. Food effects can suppress harvest impacts altogether, or obscure evolution’s effects on phenotypes. However, when climatic factors shape food-driven changes by affecting both fish and their prey, either synergistic or antagonistic interactions can emerge between food variation and harvest in determining phenotype distributions. Our research suggests that understanding consumer-resource dynamics, and climatic processes shaping them, is essential to interpreting how harvest can shape traits relevant to population viability and fisheries sustainability.
