## Supplemental Excel file for "Environmental variability alters and obscures fisheries-induced evolution"

### Sheet: Sheet1
Cod-like	r* (if evolvable), unfished	r (if evolvable), fished	Length at maturity, unfished	Length at maturity, fished	Length at age 3, unfished	Length at age 3, fished	Maintenance (if evolvable), unfished	Maintenance (if evolvable), fished	Intake (if evolvable), unfished	Intake (if evolvable), fished	Age at maturity, unfished	Age at maturity, fished
Base model	0.543	0.651	46.5	43.7	47.1	46.3					2.93	2.68
Base model + no evolution			47.3	47.3	47.3	47.3					3	3
Base model + no evolution, low resource K			43.8	44.2	37.3	37.5					4	4
Model with evolvable maintenance rate			47.9	47.6	48.1	47.6	0.0025	0.0029			2.97	2.99
Model with evolvable intake rate			43.2	43	52.7	52			0.143	0.139	2.1	2.13
Model with higher developmental stochasticity (sigma_devo = 3)	0.54	0.655	46.6	43.7	47.2	46.3					2.93	2.68
Model with lower condition dependent mortality maximum (M_Cmax)	0.511	0.668	46.9	43.2	47.3	46.2					2.95	2.63
Model with lower predation mortality maximum (M_Pmax)	0.541	0.655	46.5	43.7	47.1	46.3					2.92	2.68
*r is scaled to units of zero to one
Herring-like	r* (if evolvable), unfished	r (if evolvable), fished	Length at maturity, unfished	Length at maturity, fished	Length at age 3, unfished	Length at age 3, fished	Maintenance (if evolvable), unfished	Maintenance (if evolvable), fished	Intake (if evolvable), unfished	Intake (if evolvable), fished	Age at maturity, unfished	Age at maturity, fished
Base model	0.515	0.696	27.4	27.1	30.6	29.9					1	1
Base model + no evolution			27.3	27.3	30.6	30.6					1	1
Base model + no evolution, low resource K			21.4	21.4	24.1	24.1					1	1
Model with evolvable maintenance rate			34.5	34.1	44.3	43.5	0.009	0.0095			1	1
Model with evolvable intake rate			30.9	29.2	34.4	32.5			0.46	0.396	1	1
Model with higher developmental stochasticity (sigma_devo = 3)	0.512	0.706	27.4	27.1	30.7	29.9					1	1
Model with lower condition dependent mortality maximum (M_Cmax)	0.516	0.7	27.4	27.1	30.6	29.9					1	1
Model with lower predation mortality maximum (M_Pmax)	0.518	0.701	27.3	27.1	30.6	29.9					1	1
*r is scaled to units of zero to one
