## Supplementary material for "Environmental variability alters and obscures fisheries-induced evolution": Code and simulated data files: yield_SuppFig1.csv

yield	species	resource_var	F_max
132181660	cod-like	7.3	0.1384615
205521574	cod-like	7.3	0.2769231
230347592	cod-like	7.3	0.4153847
242503721	cod-like	7.3	0.5538463
232845989	cod-like	7.3	0.6923079
226199060	cod-like	7.3	0.8307695
222348041	cod-like	7.3	0.9692311
212513159	cod-like	7.3	1.1076927
198136119	cod-like	7.3	1.2461543
178631939	cod-like	7.3	1.3846159
153772344	cod-like	7.3	1.5230775
136526241	cod-like	7.3	1.6615391
134899806	cod-like	7.3	1.8000007
189520476	cod-like	0	0.1384615
309380540	cod-like	0	0.2769231
384452118	cod-like	0	0.4153847
424995587	cod-like	0	0.5538463
443717987	cod-like	0	0.6923079
445900403	cod-like	0	0.8307695
436993753	cod-like	0	0.9692311
423155531	cod-like	0	1.1076927
402434077	cod-like	0	1.2461543
377389970	cod-like	0	1.3846159
345045044	cod-like	0	1.5230775
321497678	cod-like	0	1.6615391
296792817	cod-like	0	1.8000007
910408566	herring-like	7.3	0.1384615
954050717	herring-like	7.3	0.2769231
966095376	herring-like	7.3	0.4153847
1360268537	herring-like	7.3	0.5538463
1481846708	herring-like	7.3	0.6923079
1807463991	herring-like	7.3	0.8307695
2058644399	herring-like	7.3	0.9692311
2037899069	herring-like	7.3	1.1076927
2410130644	herring-like	7.3	1.2461543
2297080735	herring-like	7.3	1.3846159
2595244072	herring-like	7.3	1.5230775
2747390816	herring-like	7.3	1.6615391
2689536637	herring-like	7.3	1.8000007
942491147	herring-like	0	0.1384615
1644023382	herring-like	0	0.2769231
2252129475	herring-like	0	0.4153847
2752612108	herring-like	0	0.5538463
3180237644	herring-like	0	0.6923079
3542219112	herring-like	0	0.8307695
3845200011	herring-like	0	0.9692311
4226538782	herring-like	0	1.1076927
4453602700	herring-like	0	1.2461543
4704099188	herring-like	0	1.3846159
4917960017	herring-like	0	1.5230775
5205211698	herring-like	0	1.6615391
5358468589	herring-like	0	1.8000007
