## Supplementary material for "Environmental variability alters and obscures fisheries-induced evolution": Code and simulated data files: yield_SuppFig2.csv

yield	species	resource_var	F_max	biomass	yield.per.bmass
132181660	cod-like	7.3	0.1384615	1.66493E+11	0.000793919
205521574	cod-like	7.3	0.2769231	1.53373E+11	0.001340016
230347592	cod-like	7.3	0.4153847	1.35663E+11	0.00169794
242503721	cod-like	7.3	0.5538463	1.25505E+11	0.001932218
232845989	cod-like	7.3	0.6923079	1.11957E+11	0.002079777
226199060	cod-like	7.3	0.8307695	1.01713E+11	0.002223891
222348041	cod-like	7.3	0.9692311	91898639686	0.002419492
212513159	cod-like	7.3	1.1076927	83309743485	0.00255088
198136119	cod-like	7.3	1.2461543	74759566561	0.002650311
178631939	cod-like	7.3	1.3846159	66388632597	0.002690701
153772344	cod-like	7.3	1.5230775	56968490747	0.002699253
136526241	cod-like	7.3	1.6615391	48405526229	0.002820468
134899806	cod-like	7.3	1.8000007	47629398008	0.00283228
189520476	cod-like	0	0.1384615	1.90561E+11	0.000994539
309380540	cod-like	0	0.2769231	1.79251E+11	0.001725965
384452118	cod-like	0	0.4153847	1.69031E+11	0.002274451
424995587	cod-like	0	0.5538463	1.58825E+11	0.002675881
443717987	cod-like	0	0.6923079	1.48764E+11	0.002982706
445900403	cod-like	0	0.8307695	1.38926E+11	0.003209618
436993753	cod-like	0	0.9692311	1.28564E+11	0.003399027
423155531	cod-like	0	1.1076927	1.19477E+11	0.003541738
402434077	cod-like	0	1.2461543	1.0976E+11	0.003666488
377389970	cod-like	0	1.3846159	1.00391E+11	0.003759187
345045044	cod-like	0	1.5230775	89749292209	0.003844543
321497678	cod-like	0	1.6615391	82195399648	0.003911383
296792817	cod-like	0	1.8000007	74408096234	0.003988717
910408566	herring-like	7.3	0.1384615	9.01099E+11	0.001010332
954050717	herring-like	7.3	0.2769231	9.49695E+11	0.001004586
966095376	herring-like	7.3	0.4153847	8.50599E+11	0.001135783
1360268537	herring-like	7.3	0.5538463	8.15316E+11	0.001668395
1481846708	herring-like	7.3	0.6923079	8.148E+11	0.001818664
1807463991	herring-like	7.3	0.8307695	7.95664E+11	0.002271642
2058644399	herring-like	7.3	0.9692311	7.50354E+11	0.002743564
2037899069	herring-like	7.3	1.1076927	7.45199E+11	0.002734706
2410130644	herring-like	7.3	1.2461543	7.49E+11	0.003215806
2297080735	herring-like	7.3	1.3846159	7.36547E+11	0.003118714
2595244072	herring-like	7.3	1.5230775	7.11668E+11	0.003646706
2747390816	herring-like	7.3	1.6615391	7.04434E+11	0.003900137
2689536637	herring-like	7.3	1.8000007	6.38198E+11	0.004214268
942491147	herring-like	0	0.1384615	1.11E+12	0.000847775
1644023382	herring-like	0	0.2769231	1.06E+12	0.001550838
2252129475	herring-like	0	0.4153847	1.01E+12	0.002229114
2752612108	herring-like	0	0.5538463	9.6942E+11	0.002839443
3180237644	herring-like	0	0.6923079	9.36551E+11	0.003395691
3542219112	herring-like	0	0.8307695	9.09651E+11	0.003894041
3845200011	herring-like	0	0.9692311	8.87495E+11	0.004332644
4226538782	herring-like	0	1.1076927	8.54844E+11	0.004944219
4453602700	herring-like	0	1.2461543	8.39553E+11	0.005304733
4704099188	herring-like	0	1.3846159	8.19954E+11	0.005737026
4917960017	herring-like	0	1.5230775	8.04906E+11	0.006109984
5205211698	herring-like	0	1.6615391	7.792E+11	0.006680197
5358468589	herring-like	0	1.8000007	7.68812E+11	0.006969806
